# Conserved statistical organization of cis-regulatory landscapes defines a fluctuation-structured regulatory phase

**DOI:** 10.64898/2026.02.06.704399

**Authors:** Yoshihiro Ohmori

## Abstract

Cis-regulatory elements undergo extensive evolutionary turnover, particularly among enhancers, yet gene expression programs remain remarkably conserved across species. This paradox suggests that regulatory conservation may reside not in individual DNA elements but in higher-order organizational principles of regulatory sequence space. Here, we analyze gene-centered cis-regulatory islands (GCICs) across rice and *Arabidopsis* genomes to characterize the macroscopic statistical organization of cis-regulatory landscapes. GCICs serve as gene-centered representations of combinatorial motif-family overlap that resolve intrinsic sequence organization rather than discrete functional elements. Across both genomes, combinatorial vocabulary diversity scales sublinearly with motif-family abundance, motif-family combinations exhibit conserved hierarchical rank–frequency organization, dominant combinatorial identities are extensively shared with near-proportional quantitative correspondence, and higher-order GCIC architectures composed of multiple islands per gene are stably maintained. Disruption of native sequence structure through randomization induces systematic collapse of higher-order GCIC architectures and drives motif-family combinatorial interactions toward independence, indicating that regulatory landscape organization emerges from intrinsic hierarchical sequence correlations. Together, these conserved scaling laws, hierarchical distributions, stable combinatorial identities, and characteristic responses to perturbation define a conserved statistical regulatory phase underlying cis-regulatory organization across plant genomes. This macroscopic regulatory architecture provides a probabilistic substrate for redundant regulatory potential, enabling functional cis-regulatory elements to emerge and stabilize despite extensive enhancer turnover. Our findings establish that cis-regulatory conservation operates at the level of conserved statistical landscape organization rather than individual regulatory sequences, offering a quantitative framework for understanding regulatory robustness and evolutionary flexibility.
