## Supplementary Table S1 for "Conserved statistical organization of cis-regulatory landscapes defines a fluctuation-structured regulatory phase"

### Sheet: SuppTable_S1_top_combinations
Supplementary Table S1 | Conserved dominant motif-family combinations across rice and Arabidopsis GCIC landscapes
This table summarizes the dominant order-invariant motif-family combinations detected across GCIC islands in rice and Arabidopsis and their quantitative correspondence between genomes. For each unique combination (combo), normalized usage frequency (freq) and absolute GCIC counts (count) are reported separately for rice and Arabidopsis. Combinations are independently ranked within each genome by …
combo	rank_Rice	freq_Rice	count_Rice	rank_Arabidopsis	freq_Arabidopsis	count_Arabidopsis	present_in_all	delta_rank_Arabidopsis_minus_Rice	log2FC_freq_Arabidopsis_vs_Rice
ABRE+bZIP	1	0.457352	12638	1	0.495093	11150	1	0	0.114397
DOF+GT	2	0.0930047	2570	3	0.0542605	1222	1	1	-0.777403
GATA+GT	3	0.050085	1384	2	0.0606545	1366	1	-1	0.276235
DOF+TATA_like	4	0.0266348	736	6	0.0211802	477	1	2	-0.330595
GT+TATA_like	5	0.0223646	618	5	0.0239776	540	1	0	0.100474
bZIP+WRKY	6	0.0206637	571	9	0.0166511	375	1	3	-0.311479
ABRE+Other	7	0.0181667	502	10	0.0146974	331	1	3	-0.305735
MYB+Other	8	0.0181305	501	4	0.0257981	581	1	-4	0.508849
DOF+GATA	9	0.0155973	431	14	0.0119888	270	1	5	-0.379607
ABRE+WRKY	10	0.0144393	399	12	0.0138093	311	1	2	-0.0643529
Other+TATA_like	11	0.0144031	398	15	0.0114116	257	1	4	-0.335879
MYB+WRKY	12	0.0113632	314	16	0.0107455	242	1	4	-0.0806362
CAAT+MYB	13	0.0103499	286	8	0.0168731	380	1	-5	0.705106
GT+MYB	14	0.0101328	280	17	0.0102571	231	1	3	0.0175873
GATA+MYB	15	0.00980711	271	22	0.00772612	174	1	7	-0.344084
CAAT+WRKY	16	0.00980711	271	19	0.00954665	215	1	3	-0.0388349
GATA+TATA_like	17	0.00958998	265	21	0.00785933	177	1	4	-0.287122
ABRE+TATA_like	18	0.00944523	261	7	0.0175836	396	1	-11	0.896572
CAAT+TATA_like	19	0.00839576	232	24	0.00674926	152	1	5	-0.314932
DOF+MYB	20	0.00814244	225	36	0.00426269	96	1	16	-0.933697
CAAT+Other	21	0.00810625	224	33	0.0044403	100	1	12	-0.868377
CAAT+GATA	22	0.00785293	217	31	0.00470672	106	1	9	-0.738509
CAAT+GT	23	0.00745485	206	40	0.00390746	88	1	17	-0.931948
ABRE+bZIP+WRKY	24	0.0073101	202	39	0.00399627	90	1	15	-0.871237
TATA_like+WRKY	25	0.00727391	201	13	0.0129657	292	1	-12	0.833894
bZIP+Other	26	0.0069844	193	20	0.0088362	199	1	-6	0.339289
GATA+WRKY	27	0.00687584	190	30	0.00492873	111	1	3	-0.480318
GT+Other	28	0.00683965	189	41	0.00377426	85	1	13	-0.85773
GT+WRKY	29	0.00673108	186	37	0.00426269	96	1	8	-0.659075
bZIP+GATA	30	0.00655014	181	25	0.00657164	148	1	-5	0.00472879
DOF+WRKY	31	0.00655014	181	34	0.00435149	98	1	3	-0.590015
CAAT+DOF	32	0.00640538	177	35	0.00426269	96	1	3	-0.587522
ABRE+MYB	33	0.00579018	160	27	0.00568358	128	1	-6	-0.0268068
bZIP+MYB	34	0.00575399	159	23	0.00768172	173	1	-11	0.416867
ABRE+GT	35	0.00575399	159	29	0.00510635	115	1	-6	-0.172272
Other+WRKY	36	0.00550067	152	26	0.0058612	132	1	-10	0.0915879
MYB+TATA_like	37	0.00535592	148	18	0.00981306	221	1	-19	0.873571
bZIP+GT	38	0.00506641	140	32	0.00457351	103	1	-6	-0.147661
bZIP+TATA_like	39	0.00481309	133	11	0.014653	330	1	-28	1.60616
DOF+Other	40	0.00466833	129	47	0.00204254	46	1	7	-1.19254
GATA+Other	41	0.00437882	121	46	0.00266418	60	1	5	-0.716851
bZIP+CAAT	42	0.0037998	105	28	0.00559478	126	1	-14	0.558156
ABRE+GATA	43	0.00365505	101	42	0.00364105	82	1	-1	-0.00553817
ABRE+CAAT	44	0.00340173	94	43	0.00324142	73	1	-1	-0.069643
bZIP+DOF	45	0.00322079	89	38	0.00426269	96	1	-7	0.40435
ABRE+DOF	46	0.00267796	74	48	0.00173172	39	1	2	-0.62893
ABRE+bZIP+Other	47	0.00184562	51	44	0.002975	67	1	-3	0.688785
DOF+GT+TATA_like	48	0.00177324	49	52	0.000932463	21	1	4	-0.927271
DOF+GATA+GT	49	0.00173705	48	53	0.00088806	20	1	4	-0.967913
ABRE+bZIP+MYB	50	0.00155611	43	49	0.00159851	36	1	-1	0.0387816
ABRE+bZIP+TATA_like	51	0.000940904	26	45	0.00270858	61	1	-6	1.52542
ABRE+bZIP+GT	52	0.000434263	12	51	0.000976866	22	1	-1	1.16959
ABRE+bZIP+GATA	53	0.000398075	11	50	0.00128769	29	1	-3	1.69367
GATA+GT+TATA_like	54	0.000325698	9	55	0.000355224	8	1	1	0.125196
ABRE+bZIP+CAAT	55	0.000289509	8	54	0.000577239	13	1	-1	0.995561
DOF+GATA+TATA_like	56	0.000217132	6	91	4.4403e-05	1	1	35	-2.28984
ABRE+GT+Other	57	0.000180943	5	71	8.8806e-05	2	1	14	-1.02681
ABRE+bZIP+DOF	58	0.000180943	5	56	0.000222015	5	1	-2	0.295121
DOF+GT+Other	59	0.000180943	5				0
bZIP+GATA+GT	60	0.000180943	5	88	4.4403e-05	1	1	28	-2.02681
GATA+Other+TATA_like	61	0.000180943	5				0
GATA+GT+MYB	62	0.000144754	4	77	4.4403e-05	1	1	15	-1.70488
GATA+GT+WRKY	63	0.000144754	4	76	4.4403e-05	1	1	13	-1.70488
GT+Other+TATA_like	64	0.000144754	4				0
CAAT+GATA+GT	65	0.000144754	4	73	4.4403e-05	1	1	8	-1.70488
GT+MYB+TATA_like	66	0.000108566	3	81	4.4403e-05	1	1	15	-1.28984
DOF+GT+MYB	67	0.000108566	3	65	8.8806e-05	2	1	-2	-0.289841
DOF+Other+TATA_like	68	0.000108566	3				0
ABRE+CAAT+WRKY	69	0.000108566	3				0
GT+TATA_like+WRKY	70	0.000108566	3				0
CAAT+GT+MYB	71	0.000108566	3	59	0.000133209	3	1	-12	0.295121
DOF+GATA+MYB	72	7.23772e-05	2				0
ABRE+GATA+GT	73	7.23772e-05	2	63	0.000133209	3	1	-10	0.880084
bZIP+TATA_like+WRKY	74	7.23772e-05	2	80	4.4403e-05	1	1	6	-0.704879
ABRE+DOF+GT	75	7.23772e-05	2				0
bZIP+CAAT+DOF	76	7.23772e-05	2				0
GATA+GT+Other	77	7.23772e-05	2	68	8.8806e-05	2	1	-9	0.295121
MYB+Other+TATA_like	78	7.23772e-05	2	64	0.000133209	3	1	-14	0.880084
MYB+TATA_like+WRKY	79	7.23772e-05	2	72	4.4403e-05	1	1	-7	-0.704879
ABRE+MYB+Other	80	7.23772e-05	2	69	8.8806e-05	2	1	-11	0.295121
bZIP+GT+TATA_like	81	7.23772e-05	2				0
GATA+MYB+WRKY	82	3.61886e-05	1				0
DOF+MYB+Other	83	3.61886e-05	1				0
CAAT+MYB+WRKY	84	3.61886e-05	1				0
CAAT+GT+TATA_like	85	3.61886e-05	1	75	4.4403e-05	1	1	-10	0.295121
GT+MYB+Other	86	3.61886e-05	1				0
ABRE+bZIP+CAAT+GATA	87	3.61886e-05	1				0
CAAT+GT+WRKY	88	3.61886e-05	1				0
bZIP+GATA+TATA_like	89	3.61886e-05	1				0
bZIP+MYB+Other	90	3.61886e-05	1	92	4.4403e-05	1	1	2	0.295121
DOF+Other+WRKY	91	3.61886e-05	1				0
bZIP+DOF+GATA	92	3.61886e-05	1				0
DOF+MYB+WRKY	93	3.61886e-05	1				0
ABRE+GATA+WRKY	94	3.61886e-05	1	87	4.4403e-05	1	1	-7	0.295121
bZIP+MYB+TATA_like	95	3.61886e-05	1				0
CAAT+TATA_like+WRKY	96	3.61886e-05	1				0
ABRE+CAAT+GATA	97	3.61886e-05	1				0
CAAT+GATA+MYB	98	3.61886e-05	1				0
Other+TATA_like+WRKY	99	3.61886e-05	1				0
bZIP+CAAT+TATA_like	100	3.61886e-05	1				0
CAAT+DOF+GT	101	3.61886e-05	1	83	4.4403e-05	1	1	-18	0.295121
CAAT+MYB+TATA_like	107	3.61886e-05	1	70	8.8806e-05	2	1	-37	1.29512
ABRE+DOF+TATA_like				61	0.000133209	3	0
ABRE+GT+MYB				85	4.4403e-05	1	0
ABRE+GT+TATA_like				60	0.000133209	3	0
ABRE+MYB+TATA_like				93	4.4403e-05	1	0
ABRE+MYB+WRKY				78	4.4403e-05	1	0
ABRE+Other+TATA_like				94	4.4403e-05	1	0
ABRE+Other+WRKY				90	4.4403e-05	1	0
ABRE+TATA_like+WRKY				84	4.4403e-05	1	0
ABRE+bZIP+CAAT+Other				74	4.4403e-05	1	0
ABRE+bZIP+MYB+Other				89	4.4403e-05	1	0
CAAT+DOF+MYB				86	4.4403e-05	1	0
DOF+GT+WRKY				66	8.8806e-05	2	0
DOF+TATA_like+WRKY				58	0.000177612	4	0
MYB+Other+WRKY				67	8.8806e-05	2	0
bZIP+DOF+MYB				82	4.4403e-05	1	0
bZIP+DOF+TATA_like				62	0.000133209	3	0
bZIP+GATA+WRKY				57	0.000177612	4	0
bZIP+MYB+WRKY				79	4.4403e-05	1	0
